# A highly contiguous hexaploid wheat genome assembly facilitates analysis of 1RS translocation and mining of a new adult plant resistance locus to yellow rust disease

**DOI:** 10.1101/2023.12.30.573687

**Authors:** Guangwei Li, Yan Ren, Yuxin Yang, Shulin Chen, Jizhou Zheng, Xiaoqing Zhang, Mengen Chen, Xiaonan Sun, Chunlei Lv, Xiaode Li, Yujia Li, Chunhao Dong, Jianwei Tang, Zhenpu Huang, Yanyan Peng, Dengbin Gu, Zhiyong Wang, Hongyuan Zheng, Cuilan Shi, Guozhang Kang, Tiancun Zheng, Feng Chen, Daowen Wang, Kunpu Zhang, Guihong Yin

## Abstract

High-quality genome information is essential for efficiently deciphering and improving crop traits. Here we report a highly contiguous hexaploid genome assembly for the key wheat breeding parent Zhou8425B, an elite 1BL/1RS translocation line with durable adult plant resistance (APR) against rust diseases. By using HiFi and Hi-C sequencing reads, a 14.75 Gb genome assembly, with contig N50 and scaffold N50 values reaching 70.94 and 735.11 Mb, respectively, was developed. Comparison with 16 previously sequenced common wheat cultivars revealed unique chromosomal structural features in Zhou8425B. Notably, the 1RS translocation in Zhou8425B was apparently longer and carried more genes encoding AP2/ERF-ERF and B3 transcription factors relative to its counterpart in several genome sequenced 1BL/1RS varieties and rye lines. Aided by Zhou8425B genome assembly, a new APR locus (i.e., *YrZH3B*) against yellow rust (YR) disease was finely mapped to a 1 - 2 Mb interval on chromosome 3BS. Analysis with 212 Zhou8425B derivative varieties showed that pyramiding of *YrZH3B* with two other APR loci (*YrZH22* and *YrZH84*) significantly decreased YR severity and enhanced grain yield, with triple combination (*YrZH3B/YrZH22/YrZH84*) having the highest effects. Our data demonstrate the high value of Zhou8425B assembly in studying wheat genome and agronomically important genes.
