## Supplemental Tables 13 for "A highly contiguous hexaploid wheat genome assembly facilitates analysis of 1RS translocation and mining of a new adult plant resistance locus to yellow rust disease"

### Sheet: Table S13
Table S13. Summary of gluten gene loci and contigs identified in Zhou8425B genome assembly
Locus	Contig id	Contig length (bp)	Chr	Start	End	Strand	Name	Type
Gli-A1/Glu-A3	ptg000097l	14079906	Chr1A	4698408	4699029	+	δ-gliadin-A1
			Chr1A	4716716	4717623	+	δ-gliadin-A2	pseudogene
			Chr1A	4767329	4768107	-	γ-gliadin-A1	pseudogene
			Chr1A	4830594	4831467	+	γ-gliadin-A2	pseudogene
			Chr1A	4951186	4952044	+	γ-gliadin-A3
			Chr1A	4958908	4959766	+	γ-gliadin-A4
			Chr1A	5012622	5013072	-	LMW-A1
			Chr1A	5118381	5119512	-	LMW-A2
			Chr1A	6745629	6746695	+	LMW-A3	pseudogene
			Chr1A	6916803	6917244	+	LMW-A4
Sec-1	ptg000251l	70498136	Chr1B	28793704	28794603	+	40k-γ-secalins1	pseudogene
			Chr1B	28798937	28799843	+	40k-γ-secalins2
			Chr1B	28804177	28805083	+	40k-γ-secalins3
			Chr1B	28809417	28810323	+	40k-γ-secalins4
			Chr1B	28814658	28815564	+	40k-γ-secalins5
			Chr1B	28842256	28843174	+	40k-γ-secalins6
			Chr1B	28847512	28848418	+	40k-γ-secalins7	pseudogene
			Chr1B	28852756	28853365	+	40k-γ-secalins8
			Chr1B	28881050	28881956	+	40k-γ-secalins9
			Chr1B	28886292	28887195	+	40k-γ-secalins10
			Chr1B	28891531	28892437	+	40k-γ-secalins11
			Chr1B	28897726	28898609	+	40k-γ-secalins12	pseudogene
			Chr1B	28902912	28903630	+	40k-γ-secalins13	pseudogene
			Chr1B	28908474	28909380	+	40k-γ-secalins14	pseudogene
			Chr1B	28921065	28921979	+	40k-γ-secalins15	pseudogene
			Chr1B	28938378	28939270	+	40k-γ-secalins16	pseudogene
			Chr1B	28943241	28944199	+	40k-γ-secalins17	pseudogene
			Chr1B	28976410	28977294	+	40k-γ-secalins18	pseudogene
			Chr1B	29054410	29055108	+	40k-γ-secalins19	pseudogene
			Chr1B	29063428	29064118	+	40k-γ-secalins20	pseudogene
			Chr1B	29110168	29110866	+	40k-γ-secalins21	pseudogene
			Chr1B	29119187	29119877	+	40k-γ-secalins22	pseudogene
			Chr1B	29427162	29428077	+	40k-γ-secalins23
Sec-4	ptg000251l	70498136	Chr1B	39269179	39270253	+	ω-secalin1
			Chr1B	39282809	39283914	+	ω-secalin2	pseudogene
			Chr1B	39292080	39293185	+	ω-secalin3	pseudogene
			Chr1B	39323395	39324469	+	ω-secalin4
			Chr1B	39345255	39346329	+	ω-secalin5
			Chr1B	39354500	39355403	+	ω-secalin6
			Chr1B	39364379	39365412	+	ω-secalin7	pseudogene
			Chr1B	39379971	39380973	+	ω-secalin8
			Chr1B	39389126	39390176	+	ω-secalin9
			Chr1B	39398326	39399400	+	ω-secalin10
			Chr1B	39415772	39416846	+	ω-secalin11
			Chr1B	39425025	39426099	+	ω-secalin12
			Chr1B	39442753	39443860	+	ω-secalin13
			Chr1B	39452007	39453081	+	ω-secalin14
			Chr1B	39461261	39462335	+	ω-secalin15
			Chr1B	39470515	39471583	+	ω-secalin16
			Chr1B	39479760	39480594	+	ω-secalin17
			Chr1B	39489020	39490094	+	ω-secalin18
Gli-D1/Glu-D3	ptg000018l	78044032	Chr1D	3164888	3165797	+	γ-gliadin-D1
			Chr1D	3205922	3206900	+	δ-gliadin-D1
			Chr1D	3218521	3219072	+	δ-gliadin-D2	pseudogene
			Chr1D	3223596	3224580	+	γ-gliadin-D2
			Chr1D	3285524	3286412	+	γ-gliadin-D3
			Chr1D	3356995	3357490	-	ω-gliadin-D1
			Chr1D	3368831	3369980	-	ω-gliadin-D2
			Chr1D	3400797	3401514	-	ω-gliadin-D3
			Chr1D	3440512	3441577	-	LMW-D1
			Chr1D	3455532	3456069	-	LMW-D2	pseudogene
			Chr1D	4177897	4178572	-	LMW-D3
			Chr1D	4291545	4292909	-	LMW-D4	pseudogene
			Chr1D	4802368	4803475	+	LMW-D5
			Chr1D	5883489	5884542	+	LMW-D6
			Chr1D	6098900	6099676	+	LMW-D7	pseudogene
			Chr1D	7868301	7869399	-	LMW-D8
			Chr1D	7879467	7880565	-	LMW-D9
Glu-A1	ptg000024l	296788498	Chr1A	514384548	514387041	-	1Ax
			Chr1A	514591191	514592824	-	1Ay	pseudogene
Glu-B1	ptg000301l	7334668	Chr1B	635312754	635315124	-	1Bx
	ptg000171l	7153711	Chr1B	635483297	635485415	-	1By
Glu-D1	ptg000080l	131021639	Chr1D	417509287	417511807	-	1Dx
			Chr1D	417566188	417568165	-	1Dy
Gli-A2	ptg000244l	45193076	Chr6A	28819464	28820232	+	α-gliadin-A1
			Chr6A	29104699	29105590	+	α-gliadin-A2
			Chr6A	29410597	29411479	+	α-gliadin-A3
			Chr6A	29432604	29433363	+	α-gliadin-A4	pseudogene
			Chr6A	29523306	29523858	+	α-gliadin-A5
			Chr6A	29583736	29584397	+	α-gliadin-A6	pseudogene
			Chr6A	29859763	29860612	+	α-gliadin-A7	pseudogene
			Chr6A	29969242	29970094	+	α-gliadin-A8	pseudogene
			Chr6A	30009354	30010203	+	α-gliadin-A9	pseudogene
			Chr6A	30055996	30056833	+	α-gliadin-A10	pseudogene
			Chr6A	30131551	30132396	+	α-gliadin-A11	pseudogene
			Chr6A	30140039	30140884	+	α-gliadin-A12	pseudogene
			Chr6A	30175700	30176546	+	α-gliadin-A13	pseudogene
			Chr6A	30211472	30212318	+	α-gliadin-A14	pseudogene
			Chr6A	30250758	30251624	+	α-gliadin-A15	pseudogene
			Chr6A	30308439	30309309	+	α-gliadin-A16
			Chr6A	30375164	30376028	+	α-gliadin-A17
			Chr6A	30426554	30427414	+	α-gliadin-A18	pseudogene
			Chr6A	30478061	30478925	+	α-gliadin-A19
			Chr6A	30533964	30534825	+	α-gliadin-A20
			Chr6A	30581799	30582695	+	α-gliadin-A21	pseudogene
			Chr6A	30636229	30637093	+	α-gliadin-A22
			Chr6A	30696088	30696958	+	α-gliadin-A23	pseudogene
			Chr6A	30752940	30753817	+	α-gliadin-A24	pseudogene
			Chr6A	30813882	30814758	+	α-gliadin-A25	pseudogene
			Chr6A	30877270	30878131	+	α-gliadin-A26	pseudogene
			Chr6A	30941005	30941875	+	α-gliadin-A27
			Chr6A	30982528	30983410	+	α-gliadin-A28
			Chr6A	31036917	31037805	+	α-gliadin-A29
			Chr6A	31062704	31063571	+	α-gliadin-A30
			Chr6A	31104247	31105138	+	α-gliadin-A31
			Chr6A	31172846	31173719	+	α-gliadin-A32
			Chr6A	31222452	31223313	+	α-gliadin-A33
			Chr6A	31271076	31271934	+	α-gliadin-A34	pseudogene
Gli-B2	ptg000474l	11357606	Chr6B	50094681	50095330	+	α-gliadin-B1	pseudogene
			Chr6B	50145813	50146692	+	α-gliadin-B2	pseudogene
			Chr6B	50184139	50185144	+	α-gliadin-B3
			Chr6B	50229372	50230164	+	α-gliadin-B4
			Chr6B	50240587	50241529	+	α-gliadin-B5
			Chr6B	50266649	50267594	+	α-gliadin-B6
			Chr6B	50277855	50278797	+	α-gliadin-B7
			Chr6B	50289013	50290018	+	α-gliadin-B8	pseudogene
			Chr6B	50534601	50535504	+	α-gliadin-B9
			Chr6B	50575810	50576683	+	α-gliadin-B10
			Chr6B	50592235	50593129	+	α-gliadin-B11
			Chr6B	50608003	50608888	+	α-gliadin-B12
			Chr6B	50629540	50630431	+	α-gliadin-B13
			Chr6B	50645276	50646170	+	α-gliadin-B14
			Chr6B	50655691	50656904	+	α-gliadin-B15	pseudogene
			Chr6B	50666103	50666991	+	α-gliadin-B16
			Chr6B	50692850	50693181	+	α-gliadin-B17	pseudogene
			Chr6B	50720530	50721346	+	α-gliadin-B18	pseudogene
			Chr6B	50729690	50730340	+	α-gliadin-B19	pseudogene
			Chr6B	50750081	50750403	+	α-gliadin-B20	pseudogene
			Chr6B	50856431	50857115	+	α-gliadin-B21
			Chr6B	70312608	70313547	+	α-gliadin-B22
			Chr6B	70316631	70317484	+	α-gliadin-B23	pseudogene
Gli-D2	ptg000170l	107326741	Chr6D	30290648	30291062	+	α-gliadin-D1
			Chr6D	30350326	30351202	+	α-gliadin-D2
			Chr6D	30385437	30386151	+	α-gliadin-D3
			Chr6D	30410605	30411499	+	α-gliadin-D4
			Chr6D	30430727	30431648	+	α-gliadin-D5
			Chr6D	30455864	30456728	+	α-gliadin-D6
			Chr6D	30475972	30476899	+	α-gliadin-D7
			Chr6D	30501120	30502020	+	α-gliadin-D8
			Chr6D	30525670	30526522	+	α-gliadin-D9	pseudogene
			Chr6D	30550399	30551278	+	α-gliadin-D10
			Chr6D	30581929	30582790	+	α-gliadin-D11
			Chr6D	30606942	30607797	+	α-gliadin-D12	pseudogene
			Chr6D	30739208	30739619	+	α-gliadin-D13	pseudogene
			Chr6D	30739529	30740357	+	α-gliadin-D14	pseudogene
			Chr6D	30829930	30830779	+	α-gliadin-D15
