## Supplemental Tables 15 for "A highly contiguous hexaploid wheat genome assembly facilitates analysis of 1RS translocation and mining of a new adult plant resistance locus to yellow rust disease"

### Sheet: Table S15
Table S15. SNP markers significantly associated with flag leaf disease severity (FLDS) detected in two years in Xindu (XD) city of Sichuan province by GWAS analysis
SNP	Chromosome	Position	P value
			18-XD I	18-XD II	19-XD I	19-XD II
AX-109560249	2B	697513158		4.54083e-05	9.03496e-05	7.3284e-05
AX-94887053	3A	13555665			4.39051e-06	7.75256e-05
AX-94760542	3B	8133801	2.11325e-05	6.00059e-05	2.60304e-05
AX-94587316	3B	8027563	4.29794e-05	4.04544e-05	2.40383e-06	1.66873e-05
AX-109534163	3B	8042520	7.82076e-05		4.31964e-05
AX-111473934	3B	10954329	8.21786e-05		6.04993e-06	2.5094e-05
AX-110995671	3B	8040778			3.81885e-06	9.73033e-05
AX-110467088	3B	16221603			8.48203e-06	1.64387e-05
AX-111737634	3B	8028397			9.26403e-06	6.68086e-05
AX-109455253	3B	7075214			1.33723e-05	6.542e-05
AX-109894277	3B	6946286			1.39139e-05	5.89542e-05
AX-95072938	3B	8133700			1.42574e-05	5.41161e-05
AX-109874847	3B	10761648			2.07283e-05	7.32583e-05
AX-109379097	3B	21708872			2.36831e-05	1.4491e-05
AX-109466755	3B	18559562			3.28831e-05	7.65829e-05
AX-110952445	3B	20360065			4.30564e-05	7.34622e-05
AX-110066778	3B	21628099			4.60536e-05	2.99747e-05
AX-109371195	3B	21755562			5.30894e-05	4.10883e-05
AX-110950286	3B	21334336			6.07896e-05	2.26548e-05
AX-110014050	3B	21769338			6.13759e-05	3.9738e-05
AX-109906152	3B	21404016			6.39094e-05	1.19302e-05
AX-110033694	3B	21765079			6.79903e-05	3.83612e-05
AX-110023022	3B	21589619			7.15294e-05	4.83307e-05
AX-108871927	3B	21647387			8.35997e-05	6.03493e-05
AX-111740262	3D	8973573	4.75238e-05	5.52689e-05	8.83139e-06	2.27024e-05
AX-95152388	3D	13985183	7.09425e-05			8.93614e-05
AX-110938401	3D	11750177			1.30042e-05	3.40835e-05
AX-94788768	3D	11749873			2.21743e-05	3.75665e-05
AX-95229769	3D	14554740			2.21858e-05	1.64116e-05
AX-110398664	6B	159700902	8.63856e-05	4.22072e-05
AX-108789547	7B	686130322			1.84109e-06	4.16872e-06
AX-109599775	7B	712770588			9.52626e-05	7.52415e-05
18-XD I and 18-XD II: two biologically repeats in the GWAS analysis conducted in XD city in 2018.
19-XD I and 19-XD II: two biologically repeats in the GWAS analysis conducted in XD city in 2019.
