## Supplemental Tables 16 for "A highly contiguous hexaploid wheat genome assembly facilitates analysis of 1RS translocation and mining of a new adult plant resistance locus to yellow rust disease"

### Sheet: Table S16
Table S16. SNP markers significantly associated with flag leaf disease severity (FLDS) detected in three years in Pixian (PX) city of Sichuan province by GWAS analysis
SNP	Chromosome	Position	P value
			17-PX I	17-PX II	18-PX I	18-PX II	19-PX I	19-PX II
AX-94418929	1B	157280363	7.74547e-06	5.17413e-05		6.17836e-05
AX-111832753	1B	12779460	4.73239e-05	5.10456e-05
AX-94805215	1B	656237719		6.13468e-05			9.54284e-05
AX-109894903	1B	53605344			9.81914e-05	9.29287e-05
AX-94495748	1D	276249978	2.65337e-05	3.72584e-05
AX-94887053	3A	13555665	3.88746e-07	8.38151e-08		1.8856e-05
AX-111109782	3A	1122279	7.73082e-05	5.76194e-05			2.31678e-05
AX-94790162	3B	10956051	3.95995e-07	1.00221e-07	5.42533e-05	7.69712e-06		7.67795e-05
AX-110408386	3B	12633636	1.29452e-05	3.61868e-06		4.07045e-05	2.28624e-06	6.09932e-06
AX-109907167	3B	11021678	4.29107e-05	1.44204e-05		6.72186e-05	2.83388e-05	7.72576e-05
AX-94867446	3B	11087215	8.06466e-06	4.41823e-06		8.62038e-05	6.84112e-05	7.48072e-05
AX-111644696	3B	11085107	4.00161e-05	5.44363e-05		7.33412e-05	8.90166e-06	1.90737e-05
AX-108926836	3B	10934831	5.16919e-05	8.3223e-05		9.68992e-05	1.97086e-05	4.05014e-05
AX-110940840	3B	10309553	1.42902e-05	1.66665e-05		3.20885e-05	5.49926e-06	6.59618e-05
AX-110677077	3B	11017639	3.65892e-06	3.01884e-06		4.56828e-05	4.80289e-06	1.77219e-05
AX-111489559	3B	13473184	8.80443e-07	8.65378e-07		1.28501e-05	2.14923e-05	5.76681e-05
AX-108748542	3B	11015298	1.82231e-05	6.88501e-06		5.84708e-05	1.69698e-05	6.4057e-05
AX-109874847	3B	10761648	5.05383e-06	2.18916e-06		3.40526e-05	7.89387e-05	8.78068e-05
AX-108847546	3B	12633674	5.08646e-06	1.70311e-06		2.732e-05	3.60377e-06	1.2273e-05
AX-111520094	3B	11076331	8.60351e-06	4.04789e-06		4.13842e-05	7.3422e-06	2.98096e-05
AX-109600876	3B	11005195	2.19688e-05	1.16778e-05		6.90811e-05	8.8839e-06	3.59328e-05
AX-109867880	3B	13481276	1.54148e-06	9.30228e-07		2.19683e-05	1.10592e-05	3.66251e-05
AX-108901760	3B	11075828	4.27015e-06	2.04926e-06		1.06098e-05	5.8983e-06	2.25039e-05
AX-111737634	3B	8028397	7.78509e-08	8.90747e-08	9.32232e-05	1.38329e-06
AX-108825996	3B	10758342	3.56519e-05	1.46977e-05		8.67285e-05	4.0895e-05
AX-109455253	3B	7075214	1.06123e-05	8.23346e-06		5.61744e-06	4.54759e-05
AX-110112345	3B	13488197	6.22767e-06	1.48421e-06		2.42517e-05	2.95027e-05
AX-111473934	3B	10954329	9.57438e-07	6.27971e-07		3.49344e-05	7.59444e-05
AX-110529101	3B	12173455	2.24126e-05	1.52898e-05			2.56052e-06	1.01122e-05
AX-111191877	3B	12303490	2.28543e-05	2.89296e-05			7.00463e-06	9.4604e-06
AX-108923818	3B	11076484	2.41931e-05	2.21483e-05			5.55451e-06	2.36234e-05
AX-109466507	3B	11017477	4.56525e-05	3.88364e-05			2.33403e-05	6.18687e-05
AX-109999580	3B	11074969	8.28968e-05	9.13254e-05			5.92013e-06	1.9869e-05
AX-111041316	3B	21192173	7.02455e-05	3.01987e-05		1.7845e-05
AX-109906152	3B	21404016	5.97905e-07	3.549e-07		2.28153e-05
AX-110950286	3B	21334336	8.24258e-06	4.57949e-06		6.37472e-05
AX-95239061	3B	21346094	8.17529e-05	3.53736e-05		7.46115e-05
AX-94953655	3B	9092593	2.02351e-06	1.11202e-06		2.64252e-05
AX-110952445	3B	20360065	1.96992e-05	6.3953e-05		4.74319e-05
AX-109955117	3B	17088197	1.30438e-05	5.24662e-06		7.63429e-05
AX-89363542	3B	11087132	8.12873e-07	7.85249e-07		2.25403e-05
AX-110059619	3B	21290753	4.02066e-05	2.20101e-05		5.75162e-05
AX-111722901	3B	10304307	1.43476e-08	3.14075e-08		6.2773e-06
AX-110460806	3B	21170588	1.52554e-05	6.38284e-06		1.99427e-05
AX-109894277	3B	6946286	1.35848e-07	7.34429e-08		4.88278e-06
AX-95072938	3B	8133700	1.43984e-07	4.98374e-08		3.06122e-05
AX-94587316	3B	8027563	2.56301e-08	4.21903e-09		2.00025e-06
AX-109351660	3B	13409109	3.15668e-05	8.45366e-06			4.19819e-05
AX-94702170	3B	10956340	1.3802e-05	1.03617e-05			7.12808e-05
AX-110709482	3B	13406445	6.39794e-05	9.78917e-05			4.05395e-05
AX-110958041	3B	10310758	1.71862e-05	2.25178e-05			7.84062e-05
AX-94722098	3B	11086872	7.1913e-05	3.36637e-05			7.04562e-05
AX-109363969	3B	17089174	9.2916e-05	3.48083e-05			6.38214e-05
AX-110396253	3B	10301353	1.35389e-05	8.31108e-06			5.39952e-05
AX-109525973	3B	6949512	3.87223e-05	1.34052e-05			8.89215e-05
AX-109466755	3B	18559562	1.89004e-05	4.94565e-06			8.30555e-05
AX-109828635	3B	13774683	2.29975e-05	6.90488e-06				9.67815e-05
AX-95098644	3B	6754619	1.5507e-05	1.34915e-06
AX-94760542	3B	8133801	5.18494e-05	7.31558e-06
AX-86165721	3B	8528938	6.11978e-05	7.76472e-05
AX-109877235	3B	8042088	2.74558e-05	7.37827e-06
AX-111565629	3B	13554041	8.42024e-05	9.82287e-06
AX-110085300	3B	11943813	6.01511e-05	9.42759e-05
AX-94477254	3B	8878404	8.28336e-06	1.21384e-05
AX-95092025	3B	11087038	8.42618e-07	4.33105e-07
AX-109534163	3B	8042520	4.12658e-05	7.88829e-06
AX-94749344	3B	8133701	2.20017e-05	1.00002e-05
AX-110633770	3B	11945527	7.00679e-07	3.95401e-07
AX-94387957	3B	8527663	2.03793e-05	1.24897e-05
AX-111511514	3B	8041806	4.81763e-05	9.30935e-06
AX-111473497	3B	16588449	2.46618e-05	1.23766e-05
AX-111706667	3B	10407838	1.57854e-05	4.39298e-05
AX-95240328	3B	8133792	3.03451e-05	9.35905e-06
AX-110516542	3B	10213659	1.20023e-05	2.38757e-05
AX-108744843	3B	8809447	5.39708e-05	7.34687e-05
AX-110100916	3B	9204138	2.43118e-05	7.17677e-05
AX-110995671	3B	8040778	1.14155e-05	3.99974e-05
AX-86164426	3B	8528302	4.2359e-05	6.95464e-05
AX-109553436	3B	16692109	2.39906e-05	6.25459e-06
AX-94951301	3B	11087133	7.08443e-07	1.25459e-06
AX-110467088	3B	16221603	1.01397e-05	2.47835e-06
AX-109577252	3B	8742230		7.18014e-05		4.39194e-05
AX-108850381	3B	21168646		8.28038e-05		6.4599e-05
AX-108855981	3B	21192248		8.28038e-05		6.4599e-05
AX-110473025	3B	21168742		6.93696e-05		4.06561e-05
AX-108777927	3B	10955800		5.36378e-05			9.92514e-05
AX-110578013	3B	11013839		2.86091e-05			8.93927e-05
AX-108952095	3B	12184364		9.72202e-05			6.29039e-05
AX-109871914	3B	21277550			3.12427e-05	5.65788e-06
AX-111740262	3D	8973573	2.05188e-08	5.53007e-09	1.6797e-05	1.8105e-06	4.21865e-05	4.99776e-05
AX-94882020	3D	8336787	3.98955e-08	5.52534e-08	4.76931e-05	1.63119e-06	1.85984e-05	1.87682e-05
AX-109518449	3D	41203446	1.04256e-05	2.48048e-06		4.49247e-05	6.98308e-05
AX-110938401	3D	11750177	2.13476e-05	7.47038e-06		2.8871e-05
AX-95084640	3D	598044673	8.6561e-05	2.37612e-05				3.68593e-05
AX-95181313	3D	11748820	9.04175e-06	2.78912e-06
AX-94788768	3D	11749873	1.43349e-05	2.6482e-06
AX-95191558	3D	7228321	8.55609e-05	8.47458e-05
AX-95152388	3D	13985183	4.56279e-05			7.27439e-05
AX-94501302	4B	387505836			1.18899e-05	6.77267e-05
AX-110583115	5B	595372509	4.60229e-05	1.8961e-05
AX-94935111	5D	543224189			6.37111e-05	4.21004e-05
AX-95160511	7A	724083878	7.50034e-05			9.07475e-05	5.32735e-05
AX-109352045	7A	665667316	5.92627e-05				4.71437e-05
AX-94724706	7A	78697649			2.31062e-06	3.44109e-06
AX-108789547	7B	686130322	3.39247e-07	4.56167e-07	5.61481e-05	1.1332e-05	1.40135e-05	4.03912e-06
AX-109395470	7B	703147486					3.91072e-05	4.70479e-05
AX-109817033	7B	711066350				9.73327e-05	4.37018e-05
AX-109856813	7B	711484223				6.49871e-05	1.91785e-05
AX-108736585	7B	712097734				3.88e-05	5.50184e-06	5.56348e-05
AX-111669867	7B	712098793				1.89644e-05	5.22825e-06	4.49578e-05
AX-108883971	7B	712100146				3.86479e-05	9.50326e-05
AX-108744143	7B	712101761					1.17902e-05	8.90699e-05
AX-108942261	7B	712155713				1.60725e-05	6.63696e-06
AX-111521000	7B	712178602				2.29994e-05	1.16908e-05
AX-109380793	7B	712259441				2.06232e-05	1.42318e-05	9.94872e-05
AX-111477066	7B	712515662				1.79414e-05	1.82664e-05
AX-108772286	7B	712524762				1.01932e-05	9.70413e-06	7.50758e-05
AX-108777826	7B	712525389				1.89534e-05	1.64284e-05
AX-109299910	7B	712616195				1.96708e-05	3.76121e-06	9.12626e-05
AX-108987034	7B	712618964				1.5701e-05	1.06871e-05
AX-109825974	7B	712740155				2.2521e-05	1.95368e-05
AX-110595151	7B	712748005				3.77182e-05	2.66706e-05
AX-109599775	7B	712770588				4.45527e-05	3.35185e-06
AX-111763205	7B	714844893				5.43002e-05	5.34656e-05
AX-109952734	7B	715741526					4.03998e-07	1.50024e-05
AX-108761784	7B	716649596				8.98364e-05	3.12037e-06	7.89341e-05
AX-110462819	7B	716650126				6.36173e-05	6.46459e-07	2.79896e-05
AX-94667120	7B	717348748	7.22208e-05	8.25703e-05		4.46054e-06	3.44694e-05	7.03302e-05
AX-110969628	7B	719081968					3.29529e-06	6.73727e-05
AX-109875371	7B	720927470				3.51529e-05	3.02235e-06	7.1567e-05
AX-109900420	7B	720943565				2.39643e-05	6.28855e-05
AX-110623917	7B	721061741				6.92262e-05	2.04734e-05
AX-89529180	7B	721061803				9.9213e-05	6.3626e-06
AX-109890737	7B	721063382				7.75941e-05	1.42286e-05	5.66516e-05
AX-110941036	7B	721608776	7.31374e-05	3.86454e-05			5.83541e-07	7.24443e-06
AX-109833839	7B	721608832				8.83931e-05	2.17836e-06	6.49474e-05
AX-110612096	7B	721642047					3.6001e-06	8.96353e-05
AX-110442356	7B	723329247	3.76563e-05	1.8913e-05			1.78509e-06	3.79707e-05
AX-111470308	7B	723391269					5.97673e-06	7.59155e-05
AX-110944291	7B	723391486					5.17201e-06	7.86018e-05
AX-108822955	7B	723815724		2.88346e-05			4.50079e-05
AX-108957944	7B	723902605	3.95334e-05	2.97393e-05			1.35242e-06	3.44448e-05
AX-110008813	7B	723964319	8.52898e-05	9.9167e-05			3.50345e-06	6.49661e-05
AX-111483256	7B	724174382		8.43026e-05			4.81397e-06
AX-110687765	7B	725995038	4.1062e-05	7.61348e-05			3.99971e-05
AX-109538333	7B	726139415	2.24771e-05	7.23759e-05
AX-111710694	7B	726154210	1.37655e-05	1.91687e-05			4.92216e-05
AX-110539508	7B	726285352	7.58567e-06	7.02799e-06		5.61385e-05	1.95853e-05
AX-109381006	7B	726303749		8.10421e-05			5.25885e-05
AX-109838530	7B	726527548	9.30184e-05	6.68627e-05			6.43021e-05
AX-111617625	7B	726702146	2.33401e-05	1.19783e-05			2.08409e-05
AX-110455083	7B	728810166	3.73699e-05	3.51057e-05			2.22852e-05
AX-94765041	7B	728812153	8.42993e-05				3.28929e-05
AX-110054061	7B	729247018	7.23578e-05				2.34193e-05
AX-95233749	7B	730152455	9.82133e-05				1.7407e-05
AX-94587900	7B	730171664	4.53729e-05	2.90806e-05			1.70018e-05
AX-110366910	7B	730180223	5.57436e-05	5.78752e-05			2.74313e-05
AX-110538661	7B	730234180	7.41421e-05				3.87664e-06
AX-110432167	7B	730302731	4.03579e-05	6.243e-05			1.09429e-05
AX-109945149	7B	730731274	3.53503e-05	4.77686e-05			5.42106e-06
AX-108747675	7B	730807874	8.71581e-05	4.72654e-05			2.15434e-05
AX-110967807	7B	730812639	5.10567e-05	8.82781e-05			1.10172e-05
AX-111539363	7B	730819556	7.8484e-06	1.02666e-05			8.37455e-06
AX-109504472	7B	730876415	4.79697e-05	4.03884e-05			2.56817e-05
AX-109322361	7B	730880480	4.52039e-05	4.00089e-05
AX-94393142	7B	730908361	7.71976e-06	8.58662e-06			3.53196e-06	4.35436e-05
AX-110691664	7B	730991994	2.0761e-05	1.96628e-05			1.44283e-06	4.56192e-05
AX-110412620	7B	731184953	1.14642e-05	1.08472e-05		2.98653e-05
AX-110552690	7B	731193093	6.88699e-05	8.64745e-05
AX-111596859	7B	731242577	6.48007e-05	5.29271e-05			6.75278e-05
AX-110462185	7B	731434828	9.06485e-05	2.88323e-05			4.36693e-05
AX-109304795	7B	733359839	2.01571e-06	4.62635e-07		4.75207e-05	2.84429e-06	2.63823e-05
AX-95254327	7B	742591046		7.24813e-05			9.03938e-05
AX-111160660	7B	743414963		3.02467e-05			8.44943e-05
AX-94599350	7B	743829031		6.09193e-05			9.70051e-05
AX-112288926	7B	750593606		6.63541e-05			6.87243e-05
AX-94782351	7D	627116988	5.57436e-05	5.78752e-05			2.74313e-05
AX-110095861	7D	627321900		9.68625e-05			1.04187e-05
AX-111673333	7D	628211607	2.084e-06	1.4564e-06			2.08147e-06	2.69628e-05
AX-109427761	7D	631035609	1.98675e-05	6.20072e-06			5.87446e-05
AX-110906323	7D	631036066	1.7368e-06	2.13723e-07		4.37185e-05	7.29298e-06	4.77021e-05
AX-110391317	7D	632077811		2.90573e-05			9.61336e-05
17-PX I and 17-PX II: two biologically repeats in the GWAS analysis conducted in PX city in 2017.
18-PX I and 18-PX II: two biologically repeats in the GWAS analysis conducted in PX city in 2018.
19-PX I and 19-PX II: two biologically repeats in the GWAS analysis conducted in PX city in 2019.
