## Supplemental Tables 19 for "A highly contiguous hexaploid wheat genome assembly facilitates analysis of 1RS translocation and mining of a new adult plant resistance locus to yellow rust disease"

### Sheet: Table S19
Table S19. List of 212 common wheat cultivars and information on their flag leaf disease severity, yield related trait (SNPP, GNPS, TGW, and GY), and adult plant resistance gene data
Variety	FLDS (flag leaf disease severity)	SNPP (spike number per plant)	GNPS (grain number per spike)	TGW (thousand grain weight, g)	GY (grain yield, g/m2)	Presence (absence) of adult plant resistance gene
						YrZH3BS	YrZH22	YrZH84
04zhong36	0.586667	7.34333	34.6027	29.7219	279.117	YrZH3BS (+)	YrZH22 (-)	YrZH84 (+)
Aimai24	0.503333	7.26098	36.7995	40.6068	354.237	YrZH3BS (-)	YrZH22 (+)	YrZH84 (-)
Anke0817	0.853333	7.31812	33.8317	31.0483	289.959	YrZH3BS (-)	YrZH22 (-)	YrZH84 (-)
Anke1405	0.793333	8.30345	27.8863	24.3678	275.725	YrZH3BS (-)	YrZH22 (-)	YrZH84 (-)
Anmai13	0.28	7.22718	41.1122	45.9817	445.321	YrZH3BS (+)	YrZH22 (+)	YrZH84 (+)
Anmai1350	0.0137333	7.54623	37.2632	49.4206	508.586	YrZH3BS (+)	YrZH22 (+)	YrZH84 (+)
Baihan207	0.726667	7.25387	31.975	32.5964	280.795	YrZH3BS (-)	YrZH22 (-)	YrZH84 (-)
Bainong1811	0.02	7.53615	43.651	44.9981	550.158	YrZH3BS (+)	YrZH22 (+)	YrZH84 (+)
Bainong201	0.48	7.44503	37.9015	34.9145	354.28	YrZH3BS (+)	YrZH22 (+)	YrZH84 (+)
Bainong207	0.686667	7.68461	35.5576	33.3895	341.049	YrZH3BS (-)	YrZH22 (-)	YrZH84 (-)
Bainong219	0.143333	7.57794	43.3335	38.1064	499.308	YrZH3BS (-)	YrZH22 (+)	YrZH84 (+)
Bainong307	0.353333	7.5964	38.2997	32.8908	399.362	YrZH3BS (-)	YrZH22 (+)	YrZH84 (-)
Bainong365	0.26	7.52666	38.5129	38.4458	426.459	YrZH3BS (-)	YrZH22 (+)	YrZH84 (+)
Bainong418	0.493333	7.54882	37.3991	36.5548	386.4	YrZH3BS (-)	YrZH22 (-)	YrZH84 (+)
Bainong4199	0.0963333	7.47119	40.2074	41.9505	447.243	YrZH3BS (-)	YrZH22 (-)	YrZH84 (+)
Bainong5822	0.0128	7.39333	33.4147	48.7419	420.414	YrZH3BS (+)	YrZH22 (+)	YrZH84 (+)
BainongAK58	0.293333	7.97007	32.4549	32.9867	389.006	YrZH3BS (-)	YrZH22 (-)	YrZH84 (+)
Baojingmai188	0.546667	7.50179	31.5982	33.5349	317.862	YrZH3BS (-)	YrZH22 (+)	YrZH84 (-)
Baomai330	0.35	7.52529	40.6583	38.5912	446.32	YrZH3BS (+)	YrZH22 (-)	YrZH84 (+)
Baomai5	0.386667	7.56222	36.7056	35.696	380.703	YrZH3BS (-)	YrZH22 (+)	YrZH84 (-)
Baomai6	0.196667	7.38658	45.4661	39.9038	464.611	YrZH3BS (-)	YrZH22 (+)	YrZH84 (-)
Caizhi566	0.686667	7.87079	31.5884	30.7574	311.337	YrZH3BS (-)	YrZH22 (+)	YrZH84 (-)
Changmai15	0.78	7.49247	32.6446	26.9202	284.366	YrZH3BS (-)	YrZH22 (-)	YrZH84 (-)
Changmai20	0.111333	7.50073	39.7128	43.9214	474.642	YrZH3BS (+)	YrZH22 (+)	YrZH84 (-)
Changmai9	0.105333	7.52441	37.9555	43.1661	452.619	YrZH3BS (+)	YrZH22 (+)	YrZH84 (-)
Cunmai1	0.263333	7.76513	39.9415	40.9507	509.319	YrZH3BS (+)	YrZH22 (+)	YrZH84 (-)
Cunmai11	0.88	7.44581	26.8978	25.2509	217.718	YrZH3BS (+)	YrZH22 (+)	YrZH84 (-)
Cunmai13	0.0166667	7.82819	45.7366	48.4163	753.675	YrZH3BS (-)	YrZH22 (+)	YrZH84 (-)
Cunmai16	0.036	7.335	38.2138	48.5722	461.656	YrZH3BS (-)	YrZH22 (+)	YrZH84 (-)
Cunmai18	0.2	7.17564	43.2222	38.4458	369.079	YrZH3BS (+)	YrZH22 (+)	YrZH84 (-)
Cunmai20	0.626667	7.1592	34.9276	39.3531	362.474	YrZH3BS (-)	YrZH22 (+)	YrZH84 (-)
Cunmai21	0.41	7.52256	37.7981	34.5059	393.2	YrZH3BS (-)	YrZH22 (+)	YrZH84 (-)
Cunmai22	0.756667	7.76951	33.9277	34.2456	390.167	YrZH3BS (-)	YrZH22 (+)	YrZH84 (-)
Cunmai8	0.215	7.75093	41.0365	39.502	532.314	YrZH3BS (+)	YrZH22 (+)	YrZH84 (-)
Danong771	0.386667	7.17407	37.445	40.5445	364.047	YrZH3BS (+)	YrZH22 (+)	YrZH84 (-)
Danmai118	0.563333	7.66546	36.7646	30.2068	342.924	YrZH3BS (-)	YrZH22 (+)	YrZH84 (-)
Dengmai996	0.0203333	7.19001	40.6182	44.9843	397.468	YrZH3BS (-)	YrZH22 (-)	YrZH84 (-)
Dunmai127	0.533333	7.4929	34.2307	35.4258	339.65	YrZH3BS (-)	YrZH22 (+)	YrZH84 (-)
Dunmai128	0.52	7.60143	37.2995	41.5765	453.114	YrZH3BS (-)	YrZH22 (-)	YrZH84 (+)
Fanmai5	0.91	7.74253	26.2389	26.7347	251.861	YrZH3BS (+)	YrZH22 (-)	YrZH84 (-)
Fanmai536	0.933333	7.82794	25.5988	24.8284	236.801	YrZH3BS (+)	YrZH22 (-)	YrZH84 (+)
Fanmai803	0.823333	7.44324	34.8104	35.128	366.238	YrZH3BS (-)	YrZH22 (+)	YrZH84 (-)
Fanyumai18	0.573333	8.06804	36.2417	29.0535	368.528	YrZH3BS (-)	YrZH22 (-)	YrZH84 (-)
Fanyumai20	0.56	7.64871	35.8099	34.1929	389.458	YrZH3BS (-)	YrZH22 (-)	YrZH84 (-)
Gaomai6	0.8	7.54065	39.4419	33.5419	416.65	YrZH3BS (-)	YrZH22 (+)	YrZH84 (-)
Guanmai2	0.85	7.49258	27.908	26.6445	240.077	YrZH3BS (-)	YrZH22 (+)	YrZH84 (-)
Guohong3	0.0493333	7.58455	38.661	41.1851	438.573	YrZH3BS (+)	YrZH22 (-)	YrZH84 (+)
Hefeng3	0.72	7.51504	34.161	32.8492	317.82	YrZH3BS (+)	YrZH22 (+)	YrZH84 (-)
Hemai988	0.516667	8.13853	33.9827	33.1297	383.771	YrZH3BS (-)	YrZH22 (-)	YrZH84 (+)
Hemai1310	0.38	7.51108	37.4968	38.5843	406.227	YrZH3BS (+)	YrZH22 (+)	YrZH84 (-)
Hongzhan628	0.256667	7.90041	38.5041	40.9531	533.86	YrZH3BS (+)	YrZH22 (+)	YrZH84 (-)
Huake016	0.64	7.67811	34.3109	34.6916	374.842	YrZH3BS (-)	YrZH22 (+)	YrZH84 (-)
Huayu166	0.693333	7.37384	37.6485	38.0059	388.652	YrZH3BS (-)	YrZH22 (-)	YrZH84 (-)
Huayu198	0.553333	7.68814	35.3235	35.1834	397.138	YrZH3BS (-)	YrZH22 (+)	YrZH84 (+)
Huaichuan101	0.726667	7.60512	32.4375	29.2752	295.774	YrZH3BS (-)	YrZH22 (+)	YrZH84 (-)
Huaimai28	0.776667	7.20408	36.1	33.7981	303.656	YrZH3BS (+)	YrZH22 (-)	YrZH84 (-)
Huaimai35	0.806667	7.26689	35.1083	32.2373	299.227	YrZH3BS (+)	YrZH22 (+)	YrZH84 (-)
Jimai211	0.223333	7.48929	38.7171	40.7453	423.802	YrZH3BS (-)	YrZH22 (+)	YrZH84 (-)
Jixing653	0.0157333	7.34166	42.8148	46.5635	477.398	YrZH3BS (+)	YrZH22 (+)	YrZH84 (+)
Jiyanmai210	0.0583333	7.23141	41.8842	45.7924	434.294	YrZH3BS (+)	YrZH22 (+)	YrZH84 (-)
Jiangmai186	0.155	7.58137	37.0186	44.7777	495.991	YrZH3BS (-)	YrZH22 (+)	YrZH84 (-)
Jiaomai266	0.58	7.26786	35.0998	36.5375	331.479	YrZH3BS (-)	YrZH22 (+)	YrZH84 (-)
Jinchengmai17	0.0516667	7.36119	41.8707	47.2665	496.095	YrZH3BS (+)	YrZH22 (+)	YrZH84 (-)
Jindi8931	0.215	7.68469	40.8852	43.5159	537.007	YrZH3BS (-)	YrZH22 (+)	YrZH84 (+)
Jinli9	0.45	7.36564	36.2906	33.7531	345.987	YrZH3BS (-)	YrZH22 (+)	YrZH84 (-)
Jinxiu21	0.34	7.38735	36.661	35.4813	354.793	YrZH3BS (-)	YrZH22 (-)	YrZH84 (+)
Jinmai95	0.7	7.4429	35.6952	32.347	329.369	YrZH3BS (-)	YrZH22 (-)	YrZH84 (-)
Juchengmai6	0.288333	7.33179	36.2743	43.1626	410.675	YrZH3BS (-)	YrZH22 (+)	YrZH84 (+)
Junda104	0.336667	7.68973	39.0622	38.5254	474.077	YrZH3BS (+)	YrZH22 (+)	YrZH84 (-)
Kaimai22	0.764	7.53469	32.3725	39.1938	365.748	YrZH3BS (-)	YrZH22 (+)	YrZH84 (+)
Keda668	0.0143333	7.68255	37.7235	68.3124	602.067	YrZH3BS (+)	YrZH22 (+)	YrZH84 (+)
Kelin201	0.00586667	7.78387	40.5419	49.0605	618.827	YrZH3BS (+)	YrZH22 (+)	YrZH84 (+)
Lantian35	0.082	7.5542	52.4308	39.7064	589.03	YrZH3BS (+)	YrZH22 (-)	YrZH84 (+)
Lantian36	0	7.61828	41.3362	37.9644	495.77	YrZH3BS (-)	YrZH22 (-)	YrZH84 (+)
Luohan19	0.786667	7.70101	29.3409	29.6007	287.924	YrZH3BS (-)	YrZH22 (-)	YrZH84 (-)
Luomai21	0.32	7.6523	41.9235	39.1349	488.08	YrZH3BS (+)	YrZH22 (+)	YrZH84 (-)
Luomai22	0.753333	7.56833	29.01	30.2092	290.211	YrZH3BS (+)	YrZH22 (-)	YrZH84 (-)
Luomai26	0.71	7.56763	33.7768	28.9843	303.43	YrZH3BS (-)	YrZH22 (+)	YrZH84 (-)
Luomai27	0.321667	7.33282	33.5616	42.1964	368.038	YrZH3BS (-)	YrZH22 (+)	YrZH84 (-)
Luomai28	0.55	7.43367	33.3902	29.6111	297.734	YrZH3BS (-)	YrZH22 (-)	YrZH84 (-)
Luomai29	0.673333	7.30273	38.6082	37.2579	370.865	YrZH3BS (-)	YrZH22 (-)	YrZH84 (+)
Luomai31	0.886667	7.57331	24.2788	30.6189	255.912	YrZH3BS (-)	YrZH22 (+)	YrZH84 (-)
Luomai34	0.114333	7.46718	40.7486	42.8648	501.579	YrZH3BS (-)	YrZH22 (+)	YrZH84 (+)
Luomai36	0.406667	7.53828	32.6125	41.6527	393.251	YrZH3BS (-)	YrZH22 (+)	YrZH84 (-)
Luomai40	0.54	7.67204	33.0179	31.7271	339.202	YrZH3BS (-)	YrZH22 (-)	YrZH84 (-)
Luomai18	0.68	7.75042	33.7978	30.328	353.017	YrZH3BS (-)	YrZH22 (+)	YrZH84 (-)
Luomai26	0.253333	7.50703	36.8363	39.1973	399.607	YrZH3BS (+)	YrZH22 (+)	YrZH84 (-)
Mingmai16	0.593333	7.39749	38.8661	35.1315	360.594	YrZH3BS (-)	YrZH22 (-)	YrZH84 (+)
Nongmai22	0.013	7.61179	35.2133	49.5003	531.593	YrZH3BS (+)	YrZH22 (+)	YrZH84 (+)
Pingan0602	0.553333	7.22508	36.5324	36.7592	285.337	YrZH3BS (+)	YrZH22 (+)	YrZH84 (-)
Pingan518	0.024	7.52316	39.238	46.8787	509.005	YrZH3BS (+)	YrZH22 (+)	YrZH84 (+)
Pingan658	0.105	7.27402	43.8345	46.1999	485.154	YrZH3BS (-)	YrZH22 (+)	YrZH84 (-)
Pumai168	0.461667	7.48273	37.7293	37.9851	393.986	YrZH3BS (-)	YrZH22 (+)	YrZH84 (-)
Pumai6311	0.56	7.10334	40.6949	31.0587	292.965	YrZH3BS (-)	YrZH22 (+)	YrZH84 (-)
Pumai8062	0.216667	7.3029	47.3684	40.2224	483.524	YrZH3BS (-)	YrZH22 (-)	YrZH84 (+)
Puxing5	0.738462	7.38718	29.1926	26.3938	239.708	YrZH3BS (-)	YrZH22 (+)	YrZH84 (-)
Puxing8	0.62	7.44153	33.8047	29.6561	297.526	YrZH3BS (-)	YrZH22 (+)	YrZH84 (-)
Qimin11	0.81	7.58024	40.2171	37.8882	454.985	YrZH3BS (-)	YrZH22 (+)	YrZH84 (-)
Qimin7	0.0686667	7.79845	41.9649	35.4362	500.104	YrZH3BS (-)	YrZH22 (-)	YrZH84 (+)
Qimin8	0.68	7.8487	31.9661	30.7332	345.436	YrZH3BS (-)	YrZH22 (-)	YrZH84 (-)
Qimin9	0.793333	7.58101	27.8582	28.9393	271.602	YrZH3BS (-)	YrZH22 (-)	YrZH84 (-)
Qiule6	0.153333	7.72519	45.6004	40.6864	590.759	YrZH3BS (+)	YrZH22 (+)	YrZH84 (-)
Quanmai29	0.0126667	7.55025	39.141	49.6873	567.473	YrZH3BS (+)	YrZH22 (+)	YrZH84 (+)
Saidemai1	0.0293333	7.45794	43.0477	46.4908	558.823	YrZH3BS (+)	YrZH22 (+)	YrZH84 (+)
Saidemai5	0.946667	7.58794	23.4397	23.0449	205.095	YrZH3BS (+)	YrZH22 (+)	YrZH84 (-)
Saidemai6	0.303333	7.71366	36.6827	39.1522	462.976	YrZH3BS (-)	YrZH22 (-)	YrZH84 (-)
Saidemai7	0.106667	7.89622	35.5224	42.3592	494.86	YrZH3BS (+)	YrZH22 (+)	YrZH84 (-)
Saidemai8	0.143667	7.86101	34.9809	45.1852	543.896	YrZH3BS (-)	YrZH22 (-)	YrZH84 (-)
Senke267	0.356667	7.36564	38.4271	36.915	382.8	YrZH3BS (+)	YrZH22 (+)	YrZH84 (-)
Shangmai156	0.806667	7.48529	33.5796	29.2544	298.478	YrZH3BS (-)	YrZH22 (-)	YrZH84 (-)
Shunmai6	0.46	7.4135	34.52	37.909	369.084	YrZH3BS (-)	YrZH22 (-)	YrZH84 (+)
Taihemai2	0.0189333	7.74717	39.5898	46.9929	609.554	YrZH3BS (+)	YrZH22 (+)	YrZH84 (+)
Taihemai5	0.68	7.62102	34.2011	34.889	372.42	YrZH3BS (-)	YrZH22 (-)	YrZH84 (-)
Tianmai119	0.00413333	7.58256	39.2612	46.2553	520.191	YrZH3BS (+)	YrZH22 (+)	YrZH84 (+)
Tianmai166	0.0106667	7.61179	40.0961	47.6129	573.528	YrZH3BS (+)	YrZH22 (+)	YrZH84 (+)
Tianmin304	0.606667	7.48461	32.9178	35.0449	357.295	YrZH3BS (-)	YrZH22 (+)	YrZH84 (-)
Wanmai66	0.123	7.69691	36.7794	37.6527	444.425	YrZH3BS (+)	YrZH22 (-)	YrZH84 (+)
Wenmai168	0.944615	7.26957	30.982	30.1791	261.203	YrZH3BS (-)	YrZH22 (-)	YrZH84 (-)
Wenmai28	0.198333	7.30718	38.6174	41.7497	409.478	YrZH3BS (-)	YrZH22 (+)	YrZH84 (-)
Wenmai968	0.153333	7.2896	40.4385	43.5644	427.897	YrZH3BS (+)	YrZH22 (+)	YrZH84 (-)
Wenyuan0528	0.666667	7.59333	32.7997	32.302	335.475	YrZH3BS (-)	YrZH22 (+)	YrZH84 (+)
Guomai102	0.893333	7.14677	34.5092	30.4456	273.676	YrZH3BS (-)	YrZH22 (-)	YrZH84 (-)
Guomai11	0.9	7.49926	28.2189	26.9064	242.446	YrZH3BS (+)	YrZH22 (-)	YrZH84 (-)
Guomai1211	0.673333	7.61452	34.0596	33.7768	351.088	YrZH3BS (-)	YrZH22 (+)	YrZH84 (-)
Guomai9	0.646667	7.21525	35.4467	34.896	306.903	YrZH3BS (-)	YrZH22 (-)	YrZH84 (+)
Wodemai365	0.0222	7.41487	36.1351	52.5202	503.869	YrZH3BS (+)	YrZH22 (+)	YrZH84 (+)
Xinong100	0.137333	7.67943	39.2796	41.947	526.665	YrZH3BS (-)	YrZH22 (+)	YrZH84 (+)
Xinong109	0.0776667	7.36085	40.245	41.154	435.365	YrZH3BS (-)	YrZH22 (-)	YrZH84 (-)
Xinong188	0.156667	7.44923	43.0127	38.2449	432.467	YrZH3BS (-)	YrZH22 (+)	YrZH84 (-)
Xinong388	0.0973333	8.01417	40.7106	41.5557	636.327	YrZH3BS (-)	YrZH22 (+)	YrZH84 (-)
Xinong805	0.383333	7.35162	36.682	42.3315	406.053	YrZH3BS (+)	YrZH22 (+)	YrZH84 (+)
Xinong836	0.333333	7.51393	34.4206	33.8709	338.005	YrZH3BS (-)	YrZH22 (+)	YrZH84 (-)
Xinong857	0.131	7.35376	38.218	45.1152	411.768	YrZH3BS (+)	YrZH22 (+)	YrZH84 (-)
Xinong9112	0.0803333	7.72119	39.3489	42.6501	474.543	YrZH3BS (-)	YrZH22 (+)	YrZH84 (+)
Xinong99	0.181667	7.59606	37.3938	41.7041	474.939	YrZH3BS (-)	YrZH22 (+)	YrZH84 (+)
Xianmai18	0.306667	8.00699	35.7424	38.3903	519.074	YrZH3BS (+)	YrZH22 (+)	YrZH84 (-)
Xianmai19	0.2	7.50025	34.5989	41.8709	381.891	YrZH3BS (-)	YrZH22 (-)	YrZH84 (-)
Xinkemai168	0.330333	7.44887	32.7863	40.8993	336.942	YrZH3BS (+)	YrZH22 (+)	YrZH84 (-)
Xinkemai169	0.733333	7.23641	37.0926	32.399	316.331	YrZH3BS (-)	YrZH22 (-)	YrZH84 (-)
Xinmai23	0.921667	7.45487	29.0522	34.7748	299.722	YrZH3BS (-)	YrZH22 (-)	YrZH84 (-)
Xinmai29	0.546667	7.60256	37.1806	36.586	405.431	YrZH3BS (-)	YrZH22 (+)	YrZH84 (-)
Xinmai30	0.533333	7.48568	38.0905	36.2303	357.064	YrZH3BS (+)	YrZH22 (+)	YrZH84 (-)
Xinmai35	0.22	7.7229	36.834	44.7273	515.47	YrZH3BS (+)	YrZH22 (+)	YrZH84 (-)
Xinmai36	0.493333	7.43333	37.3782	39.5955	410.397	YrZH3BS (+)	YrZH22 (+)	YrZH84 (-)
Xinmai39	0.133667	7.51572	41.5001	40.7142	474.482	YrZH3BS (+)	YrZH22 (+)	YrZH84 (-)
Xinmai51	0.733333	7.37641	34.3338	29.9644	293.795	YrZH3BS (-)	YrZH22 (-)	YrZH84 (+)
Xinzhi716	0.237333	7.96328	40.0039	40.9497	519.932	YrZH3BS (+)	YrZH22 (-)	YrZH84 (-)
Xinhuamai818	0.00266667	7.52575	37.3054	48.4232	541.705	YrZH3BS (+)	YrZH22 (+)	YrZH84 (+)
Xumai2023	0.141667	7.95366	38.3578	35.7479	476.418	YrZH3BS (-)	YrZH22 (-)	YrZH84 (+)
Xumai511	0.903333	7.31909	26.4819	23.5159	193.184	YrZH3BS (-)	YrZH22 (+)	YrZH84 (-)
Xuke129	0.46	7.49106	38.4212	34.567	364.127	YrZH3BS (+)	YrZH22 (+)	YrZH84 (-)
Xuke316	0.66	7.54512	35.964	36.773	388.068	YrZH3BS (+)	YrZH22 (-)	YrZH84 (-)
Xuke718	0.913333	7.30718	27.6243	26.5012	228.956	YrZH3BS (+)	YrZH22 (+)	YrZH84 (-)
Xuke918	0.0546667	7.60085	39.7136	45.7254	521.326	YrZH3BS (+)	YrZH22 (-)	YrZH84 (-)
Xumai318	0.303333	7.71572	34.2664	40.6484	443.007	YrZH3BS (-)	YrZH22 (-)	YrZH84 (-)
Xuyanmai4	0.513333	7.69247	37.4815	30.328	362.582	YrZH3BS (-)	YrZH22 (+)	YrZH84 (-)
Yongfeng101	0.613333	7.52333	30.2618	30.2587	288.023	YrZH3BS (-)	YrZH22 (-)	YrZH84 (-)
Yunong186	0.746667	7.52871	30.2098	28.8735	276.507	YrZH3BS (-)	YrZH22 (+)	YrZH84 (-)
Yunong4023	0.766667	7.40858	28.1335	26.896	231.718	YrZH3BS (-)	YrZH22 (+)	YrZH84 (-)
Yunong516	0.426667	7.3376	39.6861	40.2778	406.844	YrZH3BS (+)	YrZH22 (-)	YrZH84 (+)
Yunong605	0.853333	7.45838	28.5326	29.6631	264.469	YrZH3BS (-)	YrZH22 (+)	YrZH84 (-)
Zhenmai3	0.283333	7.65691	36.5632	31.8345	365.051	YrZH3BS (-)	YrZH22 (+)	YrZH84 (-)
Zhengke137	0.443333	7.22718	37.2744	35.9557	325.524	YrZH3BS (-)	YrZH22 (+)	YrZH84 (-)
Zhengmai0856	0.59	7.35094	31.2158	35.883	313.235	YrZH3BS (-)	YrZH22 (-)	YrZH84 (-)
Zhengmai113	0.198333	7.66404	37.6419	41.8016	471.075	YrZH3BS (-)	YrZH22 (-)	YrZH84 (+)
Zhengmai132	0.13	7.70717	36.2305	45.9228	532.14	YrZH3BS (-)	YrZH22 (-)	YrZH84 (+)
Zhengmai1354	0.072	7.45418	38.6594	46.8683	473.021	YrZH3BS (+)	YrZH22 (+)	YrZH84 (+)
Zhengmai136	0.193333	7.82956	39.7862	39.1315	529.002	YrZH3BS (-)	YrZH22 (-)	YrZH84 (+)
Zhengmai158	0.393333	7.53025	42.0485	38.8025	453.599	YrZH3BS (-)	YrZH22 (+)	YrZH84 (-)
Zhengmai1860	0.613333	7.39025	32.589	33.6769	302.959	YrZH3BS (+)	YrZH22 (+)	YrZH84 (-)
Zhengmai20	0.353333	7.60647	36.0341	37.0639	410.68	YrZH3BS (-)	YrZH22 (+)	YrZH84 (-)
Zhengmai22	0.00986667	7.32872	37.2474	48.4163	455.545	YrZH3BS (+)	YrZH22 (-)	YrZH84 (+)
Zhengmai314	0.3	7.32359	42.4196	37.251	422.125	YrZH3BS (+)	YrZH22 (+)	YrZH84 (-)
Zhengmai379	0.776	7.6535	34.0262	29.5834	317.726	YrZH3BS (-)	YrZH22 (-)	YrZH84 (-)
Zhengmai583	0.403333	7.40914	36.8159	36.87	363.039	YrZH3BS (-)	YrZH22 (-)	YrZH84 (+)
Zhengmai618	0.673333	7.22043	33.9519	32.5098	281.087	YrZH3BS (-)	YrZH22 (+)	YrZH84 (-)
Zhengmai6687	0.686667	7.70914	33.2484	34.9617	383.62	YrZH3BS (-)	YrZH22 (-)	YrZH84 (-)
Zhengmai6694	0.413333	7.24154	38.4473	40.4856	386.051	YrZH3BS (-)	YrZH22 (-)	YrZH84 (-)
Zhengmai7698	0.148333	7.39607	45.4607	39.7202	500.59	YrZH3BS (+)	YrZH22 (+)	YrZH84 (-)
Zhengpinmai25	0.37	7.26665	39.0965	46.5081	416.876	YrZH3BS (+)	YrZH22 (+)	YrZH84 (+)
Zhengpinmai26	0.0068	7.57657	41.4191	49.1263	592.012	YrZH3BS (+)	YrZH22 (+)	YrZH84 (+)
Zhengpinmai27	0.0356667	7.27641	40.9727	44.6899	464.219	YrZH3BS (-)	YrZH22 (+)	YrZH84 (+)
Zhengyu11	0.268333	7.43957	38.9145	44.6276	458.924	YrZH3BS (-)	YrZH22 (+)	YrZH84 (-)
Zhengyu8	0.613333	7.15641	35.8672	34.7609	296.523	YrZH3BS (-)	YrZH22 (+)	YrZH84 (-)
Zhongmai895	0.263333	7.8805	37.2386	42.3315	536.465	YrZH3BS (-)	YrZH22 (+)	YrZH84 (-)
Zhongnongmai4007	0.393333	7.66409	38.9269	32.5375	439.748	YrZH3BS (+)	YrZH22 (+)	YrZH84 (-)
Zhongyu1211	0.0293333	7.60367	41.8697	42.8386	445.411	YrZH3BS (+)	YrZH22 (-)	YrZH84 (+)
Zhongyu1220	0.0109333	8.00733	41.3671	46.7817	711.173	YrZH3BS (+)	YrZH22 (+)	YrZH84 (-)
Zhongyu1526	0.356667	8.04963	40.4983	40.9704	602.911	YrZH3BS (-)	YrZH22 (+)	YrZH84 (+)
Zhongyu1686	0.0282	7.61256	40.7757	46.4492	553.055	YrZH3BS (+)	YrZH22 (+)	YrZH84 (-)
Zhongyu9302	0.0773333	7.35983	42.6256	40.354	454.32	YrZH3BS (-)	YrZH22 (+)	YrZH84 (+)
Zhongyu9307	0.141667	7.20666	37.2386	41.76	354.694	YrZH3BS (+)	YrZH22 (+)	YrZH84 (-)
Zhongyuan18	0.225333	7.29692	36.5575	50.0544	441.155	YrZH3BS (-)	YrZH22 (+)	YrZH84 (+)
Zhou8425B	0.0133333	7.41692	38.1862	50.6016	514.376	YrZH3BS (+)	YrZH22 (+)	YrZH84 (+)
Zhoumai11	0.0483333	7.53623	42.243	43.4362	536.39	YrZH3BS (+)	YrZH22 (+)	YrZH84 (+)
Zhoumai12	0.943333	7.58991	29.6548	24.3367	239.779	YrZH3BS (+)	YrZH22 (-)	YrZH84 (-)
Zhoumai13	0.431667	7.68871	35.8137	37.6042	401.779	YrZH3BS (+)	YrZH22 (-)	YrZH84 (-)
Zhoumai16	0.645	7.66546	29.2937	34.0336	325.359	YrZH3BS (-)	YrZH22 (+)	YrZH84 (-)
Zhoumai17	0.0296667	7.70819	38.9707	45.0417	546.5	YrZH3BS (+)	YrZH22 (+)	YrZH84 (+)
Zhoumai21	0.64	7.78178	32.2939	33.2094	337.214	YrZH3BS (-)	YrZH22 (-)	YrZH84 (+)
Zhoumai22	0.0456667	7.5523	41.4415	45.7393	556.42	YrZH3BS (+)	YrZH22 (+)	YrZH84 (+)
Zhoumai23	0.653333	7.56717	35.9992	30.0129	334.146	YrZH3BS (-)	YrZH22 (+)	YrZH84 (-)
Zhoumai24	0.62	7.84212	32.9614	28.9635	318.612	YrZH3BS (-)	YrZH22 (+)	YrZH84 (-)
Zhoumai25	0.743333	7.52427	32.3469	30.3696	295.646	YrZH3BS (-)	YrZH22 (-)	YrZH84 (-)
Zhoumai26	0.0996667	7.8464	41.9553	40.2639	562.102	YrZH3BS (+)	YrZH22 (+)	YrZH84 (+)
Zhoumai27	0.653333	7.86819	29.7035	25.3167	284.574	YrZH3BS (-)	YrZH22 (-)	YrZH84 (-)
Zhoumai28	0.17	7.8381	42.1704	41.0258	604.668	YrZH3BS (+)	YrZH22 (+)	YrZH84 (-)
Zhoumai30	0.726667	7.62102	33.7397	30.2934	333.718	YrZH3BS (-)	YrZH22 (+)	YrZH84 (-)
Zhoumai32	0.118333	7.77383	41.7017	41.0501	554.196	YrZH3BS (-)	YrZH22 (+)	YrZH84 (+)
Zhoumai33	0.536667	7.6617	34.5251	31.8068	346.505	YrZH3BS (-)	YrZH22 (-)	YrZH84 (-)
Zhoumai36	0.096	7.50922	41.208	45.2198	528.422	YrZH3BS (-)	YrZH22 (+)	YrZH84 (+)
Zhumai305	0.0283333	7.58678	41.5329	47.8068	603.655	YrZH3BS (+)	YrZH22 (+)	YrZH84 (-)
Note：FLDS indicates Disease severity of flag leaf, SNPP indicates spike number per plant, GNPS indicates grain number per spike, TGW indicates thousand grain weight, Grain Yield incidates total grain weight per square metre;YrZH3BS (+), YrZH22 (+) and YrZH84 (+) means variety with positive resistant gene, while YrZH3BS (-), YrZH22 (-) and YrZH84 (-) means without resistant gene
